# The road less travelled: Exploring the genomic characteristics and antimicrobial resistance potential of *Acinetobacter baumannii* from the indigenous Orang Asli community in Peninsular Malaysia

**DOI:** 10.1101/2025.06.12.659425

**Authors:** Soo-Sum Lean, Denise E. Morris, Rebecca Anderson, Ahmed Ghazi Alattraqchi, David W. Cleary, Stuart C. Clarke, Chew Chieng Yeo

**Author notes:** Corresponding authors: Stuart C. Clarke Chew Chieng Yeo.

## Abstract

*Acinetobacter baumannii* is widely recognized as a multidrug-resistant pathogen, but with most public genome datasets biased toward hospital-derived isolates. Little is thus known about *A. baumannii* isolates from healthy individuals from the community. This study analysed genome sequences from nine *A. baumannii* isolates obtained from the upper respiratory tract of healthy individuals of the indigenous Orang Asli community in their rural settlements located in the east coast of Peninsular Malaysia. Genomic analysis revealed all nine *A. baumannii* isolates to be genetically distinct and included three new sequence types (STs) under the Pasteur scheme and six novel STs under the Oxford scheme. Notably, one isolate, *A. baumannii* 19064, belonged to Global Clone 8 (GC8), a lineage associated with clinical infections. Core genome phylogeny indicated that the Orang Asli community isolates were interleaved with several non-GC clinical isolates from the tertiary hospital within the same state. This is suggestive of the potential of these community isolates to cause infections under conducive conditions. This is also attested by the identification of several virulence factors in their genomes. All nine isolates carried various intrinsic *bla*_OXA-51-like_ class D β-lactamase genes and class C *Acinetobacter*-derived cephalosporinase (ADC) *bla*_ADC_ genes but remained susceptible to meropenem. Two isolates, *A. baumannii* 19053 and 19062, were tetracycline resistant but minocycline susceptible and harboured the *tet(39)-tetR* gene pair within mobile p*dif* modules located on distinct Rep_3 family plasmids. Only one isolate, *A. baumannii* 19055, is plasmid-free; the rest mainly harboured cryptic Rep_3-type plasmids, often containing identifiable p*dif* modules. These findings highlight the clinical relevance of *A. baumannii* strains residing in healthy individuals, particularly in isolated communities that are seldom accessible to public health. Despite their remote location, the Orang Asli *A. baumannii* isolates possess virulence factors and antibiotic resistance genes similar to those found in hospital settings. This underscores the importance of genomic surveillance of commensal pathogens, and taking this road which is less travelled can help inform broader epidemiological insights and guide future public health strategies.
