## Supplementary Table 1 for "The road less travelled: Exploring the genomic characteristics and antimicrobial resistance potential of *Acinetobacter baumannii* from the indigenous Orang Asli community in Peninsular Malaysia"

### Sheet: List of A. baumannii genomes
SUPPLEMENTARY TABLE 1: List of Acinetobacter baumannii genomes from Malaysia used to construct the phylogenetic tree
ID	Location	Latitude	Longitude	Country	Year	Oxford	Pasteur	Global Clone	K locus	O locus	R3 Plasmid	comM intactness	IS Elements (family)
19053	Kg. Sungai Pergam	4.0471	103.286	Malaysia	2017	3542	2832	NA	KL121	OCL2	Present	Intact	ISAba43 (ISL3), iSAba57 (IS3), ISAba40 (IS3)
19055	Kg. Sungai Pergam	4.0471	103.286	Malaysia	2017	3543	2114	NA	KL96	OCL13		Intact	ISAba43 (ISL3)
19056	Kg. Sungai Pergam	4.0471	103.286	Malaysia	2017	3415	2522	NA	KL170	OCL2	Present	Intact	ISAba43 (ISL3)
19058	Kg. Sungai Pergam	4.0471	103.286	Malaysia	2017	3541	2834	NA	KL202	OCL4	Present	Intact	ISAba43 (ISL3)
19060	Kg. Sungai Pergam	4.0471	103.286	Malaysia	2017	871	2700	NA	KL112	OCL6		Truncated	ISAba43 (ISL3)
19061	Kg. Sungai Pergam	4.0471	103.286	Malaysia	2017	3544	470	NA	KL172	OCL4	Present	Intact	ISAba43 (ISL3)
19062	Kg. Sungai Pergam	4.0471	103.286	Malaysia	2017	3545	2635	NA	KL81	OCL6		Intact	ISAba43 (ISL3), ISAba68 (IS5), IS1006 (IS91), ISAba44 (IS630)
19063	Kg. Sungai Pergam	4.0471	103.286	Malaysia	2017	3540	2833	NA	KL183	OCL2	Present	Intact	ISAba43 (ISL3)
19064	Kg. Sungai Pergam	4.0471	103.286	Malaysia	2017	585	10	8	KL108	OCL2	Present	Intact	ISAba43 (ISL3), ISAba63 (IS3)
11795 SAMN12769618	Unknown	4.2105	101.976	Malaysia	2017	2098	46	NA	KL28	OCL1		Intact
13581 SAMN03174915	Unknown	4.2105	101.976	Malaysia	2012	-	739	NA	KL229	OCL6	Present	Intact
13582 SAMN03174917	Unknown	4.2105	101.976	Malaysia	2012	2596	374	NA	KL50	OCL6		Intact
13583 SAMN03174920	Unknown	4.2105	101.976	Malaysia	2012	-	360	NA	KL52	OCL6		Truncated
18713 AC1532	Unknown	4.2105	101.976	Malaysia	2015	229	25	7	KL14	OCL6		Truncated
18714 AB24	Unknown	4.2105	101.976	Malaysia	2012	229	25	7	KL14	OCL6		Truncated
18837 CRE341	Unknown	4.2105	101.976	Malaysia	2015	1947	25	7	KL139	OCL6		Truncated
2733 AC30	Terengganu	5.3283	103.141	Malaysia	2011	-	2	2	KL3	OCL1	Present	Truncated
2754 AC12	Terengganu	5.3283	103.141	Malaysia	2011	-	2	2	KL3	OCL1	Present	Truncated
2756 AC29	Terengganu	5.3283	103.141	Malaysia	2011	-	2	2	KL3	OCL1	Present	Truncated
2942 341	Unknown	4.2105	101.976	Malaysia	2013	-	2	2	KL210	OCL1		Truncated
4127 CRE341 2015	Kuala Lumpur	3.1319	101.684	Malaysia	2015	1947	25	7	KL139	OCL6	Present	Truncated
4128 CRE449 2014	Kuala Lumpur	3.1319	101.684	Malaysia	2014	-	-	NA	KL3	OCL1	Present	Truncated
6871 CRE449	Pahang	3.9743	102.438	Malaysia	2014	-	-	NA	KL3	OCL1	Present	Truncated
7942 AC1839	Terengganu	5.3283	103.141	Malaysia	2018	-	-	NA	KL120	OCL1		Intact
7943 AC1934	Terengganu	5.3283	103.141	Malaysia	2019	-	-	NA	KL176	OCL5		Intact
9479 AB863	Unknown	4.2105	101.976	Malaysia	2014	-	2	2	KL210	OCL1	Present	Truncated
9480 AB889	Unknown	4.2105	101.976	Malaysia	2014	-	2	2	KL3	OCL1	Present	Truncated
9481 AB930	Unknown	4.2105	101.976	Malaysia	2014	-	2	2	KL3	OCL1	Present	Truncated
AB1	Segamat	2.5035	102.8208	Malaysia	2012	-	2	2	KL3	OCL1	Present	Truncated
AB13	Segamat	2.5035	102.8208	Malaysia	2012	-	2	2	KL3	OCL1	Present	Truncated
AB17	Segamat	2.5035	102.8208	Malaysia	2012	2006	1230	NA	KL54	OCL2		Intact
AB18	Segamat	2.5035	102.8208	Malaysia	2012	-	2	2	KL3	OCL1	Present	Truncated
AB2	Segamat	2.5035	102.8208	Malaysia	2012	-	2	2	KL3	OCL1	Present	Truncated
AB20	Segamat	2.5035	102.8208	Malaysia	2012	-	2	2	KL3	OCL1	Present	Truncated
AB21	Segamat	2.5035	102.8208	Malaysia	2012	-	2	2	KL3	OCL1	Present	Truncated
AB22	Segamat	2.5035	102.8208	Malaysia	2012	-	2	2	KL3	OCL1	Present	Truncated
AB23	Segamat	2.5035	102.8208	Malaysia	2012	-	2	2	KL3	OCL1	Present	Truncated
AB4	Segamat	2.5035	102.8208	Malaysia	2012	-	2	2	KL3	OCL1	Present	Truncated
AB5	Segamat	2.5035	102.8208	Malaysia	2012	-	2	2	KL3	OCL1	Present	Truncated
AB6	Segamat	2.5035	102.8208	Malaysia	2012	-	2	2	KL3	OCL1	Present	Truncated
AB8	Segamat	2.5035	102.8208	Malaysia	2012	-	2	2	KL3	OCL1	Present	Truncated
AC1106	Terengganu	5.3283	103.141	Malaysia	2011	1000	638	NA	KL47	OCL7		Intact
AC1108	Terengganu	5.3283	103.141	Malaysia	2011	195	2	2	KL3	OCL1	Present	Truncated
AC1119	Terengganu	5.3283	103.141	Malaysia	2011	207	1	1	KL4	OCL3		Truncated
AC1123	Terengganu	5.3283	103.141	Malaysia	2011	195	2	2	KL3	OCL1	Present	Truncated
AC1138	Terengganu	5.3283	103.141	Malaysia	2011	195	2	2	KL3	OCL1	Present	Truncated
AC1140	Terengganu	5.3283	103.141	Malaysia	2011	938	2	2	KL210	OCL1	Present	Truncated
AC1201	Terengganu	5.3283	103.141	Malaysia	2012	195	2	2	KL3	OCL1	Present	Truncated
AC1202	Terengganu	5.3283	103.141	Malaysia	2012	195	2	2	KL3	OCL1	Present	Truncated
AC1204	Terengganu	5.3283	103.141	Malaysia	2012	195	2	2	KL3	OCL1	Present	Truncated
AC1205	Terengganu	5.3283	103.141	Malaysia	2012	195	2	2	KL3	OCL1	Present	Truncated
AC1206	Terengganu	5.3283	103.141	Malaysia	2012	195	2	2	KL3	OCL1	Present	Truncated
AC1208	Terengganu	5.3283	103.141	Malaysia	2012	195	2	2	KL3	OCL1	Present	Truncated
AC1213	Terengganu	5.3283	103.141	Malaysia	2012	195	2	2	KL3	OCL1	Present	Truncated
AC1217	Terengganu	5.3283	103.141	Malaysia	2012	2006	1230	NA	KL54	OCL2		Intact
AC1218	Terengganu	5.3283	103.141	Malaysia	2012	195	2	2	KL3	OCL1	Present	Truncated
AC1220	Terengganu	5.3283	103.141	Malaysia	2012	195	2	2	KL3	OCL1	Present	Truncated
AC1221	Terengganu	5.3283	103.141	Malaysia	2012	195	2	2	KL3	OCL1	Present	Truncated
AC1222	Terengganu	5.3283	103.141	Malaysia	2012	195	2	2	KL3	OCL1	Present	Truncated
AC1223	Terengganu	5.3283	103.141	Malaysia	2012	195	2	2	KL3	OCL1	Present	Truncated
AC1224	Terengganu	5.3283	103.141	Malaysia	2012	229	25	7	KL14	OCL6		Truncated
AC15101	Segamat	2.5035	102.8208	Malaysia	2015	-	2	2	KL2	OCL1	Present	Truncated
AC15139	Segamat	2.5035	102.8208	Malaysia	2015	1201	721	NA	KL81	OCL6		Intact
AC15163	Segamat	2.5035	102.8208	Malaysia	2015	-	2	2	KL210	OCL1	Present	Truncated
AC15190	Segamat	2.5035	102.8208	Malaysia	2015	1418	164	NA	KL47	OCL5		Truncated
AC1520	Segamat	2.5035	102.8208	Malaysia	2015	-	2	2	KL2	OCL1	Present	Truncated
AC1521	Segamat	2.5035	102.8208	Malaysia	2015	-	2	2	KL2	OCL1	Present	Truncated
AC1522	Terengganu	5.3283	103.141	Malaysia	2015	195	2	2	KL3	OCL1	Present	Truncated
AC1533	Segamat	2.5035	102.8208	Malaysia	2015	-	2	2	KL3	OCL1	Present	Truncated
AC1538	Segamat	2.5035	102.8208	Malaysia	2015	-	2	2	KL210	OCL1	Present	Truncated
AC1556	Terengganu	5.3283	103.141	Malaysia	2015	2021	504	NA	KL118	UK		Intact
AC1557	Terengganu	5.3283	103.141	Malaysia	2015	208	2	2	KL2	OCL1	Present	Truncated
AC156	Terengganu	5.3283	103.141	Malaysia	2015	192	2	2	KL2	OCL1	Present	Truncated
AC1560	Segamat	2.5035	102.8208	Malaysia	2015	2022	77	NA	KL33	OCL2		Intact
AC1561	Segamat	2.5035	102.8208	Malaysia	2015	1320	265	NA	KL109	OCL4		Intact
AC1601	Terengganu	5.3283	103.141	Malaysia	2016	NA	2	2	UK	OCL1	Present	Truncated
AC1602	Terengganu	5.3283	103.141	Malaysia	2016	938	2	2	KL210	OCL1	Present	Truncated
AC1607	Terengganu	5.3283	103.141	Malaysia	2016	1980	1093	NA	UK	OCL2		Intact
AC1612	Terengganu	5.3283	103.141	Malaysia	2016	207	1	1	KL4	OCL3		Truncated
AC1613	Terengganu	5.3283	103.141	Malaysia	2016	547	2	2	KL14	OCL1	Present	Truncated
AC1617	Terengganu	5.3283	103.141	Malaysia	2016	942	267	NA	KL9	OCL2		Intact
AC1619	Terengganu	5.3283	103.141	Malaysia	2016	1209	727	NA	KL47	OCL6		Intact
AC1623	Terengganu	5.3283	103.141	Malaysia	2016	2090	1147	NA	KL9	OCL2		Intact
AC1633	Terengganu	5.3283	103.141	Malaysia	2016	2089	126	NA	KL14	OCL6		Intact
AC1638	Terengganu	5.3283	103.141	Malaysia	2016	2024	1102	NA	UK	OCL6		Truncated
AC1639	Terengganu	5.3283	103.141	Malaysia	2016	234	164	11	KL106	OCL8		Intact
AC1701	Terengganu	5.3283	103.141	Malaysia	2017	514	103	NA	KL24	OCL7		Intact
AC1702	Terengganu	5.3283	103.141	Malaysia	2017	451	2	2	KL120	OCL1	Present	Truncated
AC1704	Terengganu	5.3283	103.141	Malaysia	2017	208	2	2	KL2	OCL1	Present	Truncated
AC1705	Terengganu	5.3283	103.141	Malaysia	2017	208	2	2	KL2	OCL1	Present	Truncated
AC1709	Terengganu	5.3283	103.141	Malaysia	2017	547	2	2	KL14	OCL1	Present	Truncated
AC1712	Terengganu	5.3283	103.141	Malaysia	2017	547	2	2	KL14	OCL1	Present	Truncated
AC1713	Terengganu	5.3283	103.141	Malaysia	2017	3387	1131	NA	KL26	OCL9		Intact
AC1716	Terengganu	5.3283	103.141	Malaysia	2017	451	2	2	KL120	OCL1	Present	Truncated
AC1718	Terengganu	5.3283	103.141	Malaysia	2017	208	2	2	KL2	OCL1	Present	Truncated
AC1729	Terengganu	5.3283	103.141	Malaysia	2017	195	2	2	KL3	OCL1	Present	Truncated
AC1732	Terengganu	5.3283	103.141	Malaysia	2017	231	1	1	KL1	OCL1		Truncated
AC1738	Terengganu	5.3283	103.141	Malaysia	2017	2199	1	1	KL4	OCL3	Present	Truncated
AC1739	Terengganu	5.3283	103.141	Malaysia	2017	547	2	2	KL14	OCL1	Present	Truncated
AC1750	Terengganu	5.3283	103.141	Malaysia	2017	547	2	2	KL14	OCL1	Present	Truncated
AC1752	Terengganu	5.3283	103.141	Malaysia	2017	547	2	2	KL14	OCL1	Present	Truncated
AC1759	Terengganu	5.3283	103.141	Malaysia	2017	3388	729	NA	KL6	OCL2		Intact
AC1763	Terengganu	5.3283	103.141	Malaysia	2017	684	2	2	KL155	OCL1	Present	Truncated
AC1779	Terengganu	5.3283	103.141	Malaysia	2017	1418	164	11	KL47	OCL5		Truncated
AC1780	Terengganu	5.3283	103.141	Malaysia	2017	195	2	2	KL32	OCL1	Present	Truncated
AC1794	Terengganu	5.3283	103.141	Malaysia	2017	3389	960	NA	KL26	OCL11		Intact
AC1795	Terengganu	5.3283	103.141	Malaysia	2017	684	2	2	KL155	OCL1	Present	Truncated
AC18102	Terengganu	5.3283	103.141	Malaysia	2018	1980	1093	NA	KL49	OCL2		Intact
AC18103	Terengganu	5.3283	103.141	Malaysia	2018	684	2	2	KL155	OCL1	Present	Truncated
AC18111	Terengganu	5.3283	103.141	Malaysia	2018	684	2	2	KL155	OCL1	Present	Truncated
AC1813	Segamat	2.5035	102.8208	Malaysia	2013	-	2	2	KL32	OCL1	Present	Truncated
AC1828	Segamat	2.5035	102.8208	Malaysia	2018	-	2	2	KL32	OCL1		Truncated
AC1829	Segamat	2.5035	102.8208	Malaysia	2018	-	2	2	KL32	OCL1	Present	Truncated
AC1830	Terengganu	5.3283	103.141	Malaysia	2018	195	2	2	KL32	OCL1	Present	Truncated
AC1831	Terengganu	5.3283	103.141	Malaysia	2018	195	2	2	KL32	OCL1	Present	Truncated
AC1836	Terengganu	5.3283	103.141	Malaysia	2018	195	2	2	KL32	OCL1	Present	Truncated
AC1845	Terengganu	5.3283	103.141	Malaysia	2018	684	2	2	KL155	OCL1	Present	Truncated
AC1847	Terengganu	5.3283	103.141	Malaysia	2018	1418	164	NA	KL47	OCL5		Truncated
AC1859	Terengganu	5.3283	103.141	Malaysia	2018	3390	79	5	KL32	OCL10	Present	Truncated
AC1866	Terengganu	5.3283	103.141	Malaysia	2018	1418	164	11	KL47	OCL5		Truncated
AC1873	Terengganu	5.3283	103.141	Malaysia	2018	195	2	2	KL32	OCL1	Present	Truncated
AC1882	Terengganu	5.3283	103.141	Malaysia	2018	195	2	2	KL32	OCL1	Present	Truncated
AC1883	Terengganu	5.3283	103.141	Malaysia	2018	753	1620	NA	KL112	OCL9		Intact
AC1884	Terengganu	5.3283	103.141	Malaysia	2018	684	2	2	KL155	OCL1	Present	Truncated
AC1890	Terengganu	5.3283	103.141	Malaysia	2018	547	2	2	KL14	OCL1	Present	Truncated
AC1891	Terengganu	5.3283	103.141	Malaysia	2018	1088	338	NA	UK	UK		Intact
AC1898	Terengganu	5.3283	103.141	Malaysia	2018	195	2	2	KL32	OCL1	Present	Truncated
AC19	Segamat	2.5035	102.8208	Malaysia	2011	-	1	1	KL4	OCL3		Truncated
AC1902	Terengganu	5.3283	103.141	Malaysia	2019	207	1	1	KL4	OCL3		Truncated
AC19106	Terengganu	5.3283	103.141	Malaysia	2019	514	103	NA	KL24	OCL7		Truncated
AC19110	Terengganu	5.3283	103.141	Malaysia	2019	195	2	2	KL32	OCL1	Present	Truncated
AC19111	Terengganu	5.3283	103.141	Malaysia	2019	1418	164	11	KL47	OCL5		Truncated
AC19112	Terengganu	5.3283	103.141	Malaysia	2019	2294	164	11	KL111	OCL8		Intact
AC19113	Terengganu	5.3283	103.141	Malaysia	2019	195	2	2	KL32	OCL1	Present	Truncated
AC19117	Terengganu	5.3283	103.141	Malaysia	2019	195	2	2	KL32	OCL1	Present	Truncated
AC19128	Terengganu	5.3283	103.141	Malaysia	2019	585	10	8	KL108	OCL2		Intact
AC19135	Terengganu	5.3283	103.141	Malaysia	2019	3391	132	10	UK	OCL6		Intact
AC19142	Terengganu	5.3283	103.141	Malaysia	2019	208	2	2	KL2	OCL1	Present	Truncated
AC19145	Terengganu	5.3283	103.141	Malaysia	2019	208	2	2	KL2	OCL1	Present	Truncated
AC1919	Terengganu	5.3283	103.141	Malaysia	2019	684	2	2	KL155	OCL1	Present	Truncated
AC1930	Terengganu	5.3283	103.141	Malaysia	2019	451	2	2	KL120	OCL1	Present	Truncated
AC1932	Terengganu	5.3283	103.141	Malaysia	2019	1496	1405	10	KL30	OCL5		Intact
AC1940	Terengganu	5.3283	103.141	Malaysia	2019	684	2	2	KL155	OCL1	Present	Truncated
AC1950	Terengganu	5.3283	103.141	Malaysia	2019	684	2	2	UK	OCL1	Present	Truncated
AC1956	Terengganu	5.3283	103.141	Malaysia	2019	447	10	8	KL49	OCL2		Intact
AC1957	Terengganu	5.3283	103.141	Malaysia	2019	195	2	2	KL32	OCL1	Present	Truncated
AC1989	Terengganu	5.3283	103.141	Malaysia	2019	208	2	2	KL2	OCL1	Present	Truncated
AC2009	Terengganu	5.3283	103.141	Malaysia	2020	3392	139	NA	KL116	OCL5		Intact
AC2010	Terengganu	5.3283	103.141	Malaysia	2020	2271	1112	NA	KL51	OCL6		Truncated
AC2013	Terengganu	5.3283	103.141	Malaysia	2020	942	267	NA	KL9	OCL2		Truncated
AC2014	Terengganu	5.3283	103.141	Malaysia	2020	3393	142	NA	KL59	OCL5		Intact
AC2015	Terengganu	5.3283	103.141	Malaysia	2020	195	2	2	KL32	OCL1	Present	Truncated
AC2018	Terengganu	5.3283	103.141	Malaysia	2020	195	2	2	KL32	OCL1	Present	Truncated
AC2024	Terengganu	5.3283	103.141	Malaysia	2020	208	2	2	KL2	OCL1	Present	Truncated
AC2025	Terengganu	5.3283	103.141	Malaysia	2020	585	10	8	KL108	OCL2		Intact
AC2028	Terengganu	5.3283	103.141	Malaysia	2020	2827	2177	NA	KL106	OCL8		Intact
AC2029	Terengganu	5.3283	103.141	Malaysia	2020	208	2	2	KL2	OCL1	Present	Truncated
AC2034	Terengganu	5.3283	103.141	Malaysia	2020	208	2	2	KL2	OCL1	Present	Truncated
AC2035	Terengganu	5.3283	103.141	Malaysia	2020	208	2	2	KL2	OCL1	Present	Truncated
AC2036	Terengganu	5.3283	103.141	Malaysia	2020	208	2	2	KL2	OCL1	Present	Truncated
AC2037	Terengganu	5.3283	103.141	Malaysia	2020	208	2	2	KL2	OCL1	Present	Truncated
AC2041	Terengganu	5.3283	103.141	Malaysia	2020	884	113	7	KL10	OCL5		Intact
AC2043	Terengganu	5.3283	103.141	Malaysia	2020	1000	638	NA	KL47	OCL7		Truncated
AC2044	Terengganu	5.3283	103.141	Malaysia	2020	195	2	2	KL32	OCL1		Truncated
AC2045	Terengganu	5.3283	103.141	Malaysia	2020	1324	374	NA	KL50	OCL2		Truncated
AC2046	Terengganu	5.3283	103.141	Malaysia	2020	208	2	2	KL2	OCL1	Present	Truncated
AC23	Segamat	2.5035	102.8208	Malaysia	2011	-	2	2	KL3	OCL1	Present	Truncated
AC38	Segamat	2.5035	102.8208	Malaysia	2011	-	2	2	KL3	OCL1	Present	Truncated
AC40	Segamat	2.5035	102.8208	Malaysia	2011	-	2	2	KL210	OCL1	Present	Truncated
AC6	Segamat	2.5035	102.8208	Malaysia	2011	1000	638	NA	KL47	OCL7		Intact
AC8	Segamat	2.5035	102.8208	Malaysia	2011	-	2	2	KL3	OCL1		Truncated
ATCC BAA1605	Segamat	2.5035	102.8208	Malaysia	2020	-	1	1	KL15	OCL3	Present	Truncated
C-102	Segamat	2.5035	102.8208	Malaysia	2018	2235	2108		KL223	OCL5		Intact
C-15	Segamat	2.5035	102.8208	Malaysia	2018	2230	216	NA	KL75	OCL6		Intact
C-28	Segamat	2.5035	102.8208	Malaysia	2018	1463	284	10	KL223	OCL13		Intact
C-39	Segamat	2.5035	102.8208	Malaysia	2018	485	338	NA	KL197	OCL14		Intact
C-55	Segamat	2.5035	102.8208	Malaysia	2018	503	336	NA	KL125	OCL5		Intact
C-59	Segamat	2.5035	102.8208	Malaysia	2018	2236	-	NA	KL32	OCL3		Intact
C-61	Segamat	2.5035	102.8208	Malaysia	2018	2232	1411	10	KL52	OCL6		Intact
C-64	Segamat	2.5035	102.8208	Malaysia	2018	1912	331	NA	KL61	OCL6		Intact
C-72	Segamat	2.5035	102.8208	Malaysia	2018	128	49	NA	KL11	OCL8		Truncated
C-95	Segamat	2.5035	102.8208	Malaysia	2018	2234	-	NA	KL47	OCL6		Intact
C-98	Segamat	2.5035	102.8208	Malaysia	2018	231	1	1	KL1	OCL1		Intact
H-10112	Segamat	2.5035	102.8208	Malaysia	2018	684	2	2	KL155	OCL1	Present	Truncated
H-10156	Segamat	2.5035	102.8208	Malaysia	2018	208	2	2	KL2	OCL1	Present	Truncated
H-10299	Segamat	2.5035	102.8208	Malaysia	2018	2238	-		KL97	OCL4		Intact
H-10858	Segamat	2.5035	102.8208	Malaysia	2018	208	2	2	KL2	OCL1	Present	Truncated
H-11553	Segamat	2.5035	102.8208	Malaysia	2018	447	10	8	KL49	OCL2		Intact
H-11699	Segamat	2.5035	102.8208	Malaysia	2018	208	2	2	KL2	OCL1		Truncated
H-52446	Segamat	2.5035	102.8208	Malaysia	2018	208	2	2	KL2	OCL1	Present	Truncated
H-6657	Segamat	2.5035	102.8208	Malaysia	2018	684	2	2	KL155	OCL1	Present	Truncated
H-6668	Segamat	2.5035	102.8208	Malaysia	2018	2237	459	10	KL128	OCL2		Intact
H-7940	Segamat	2.5035	102.8208	Malaysia	2018	208	2	2	KL2	OCL1	Present	Truncated
H-79532	Segamat	2.5035	102.8208	Malaysia	2018	2241	23	8	KL8	OCL2		Intact
H-80330	Segamat	2.5035	102.8208	Malaysia	2018	208	2	2	KL2	OCL1	Present	Truncated
H-80359	Segamat	2.5035	102.8208	Malaysia	2018	547	2	2	KL14	OCL1	Present	Truncated
H-80361	Segamat	2.5035	102.8208	Malaysia	2018	547	2	2	KL14	OCL1	Present	Truncated
H-80400	Segamat	2.5035	102.8208	Malaysia	2018	207	2	2	KL2	OCL1	Present	Truncated
K09-14	Segamat	2.5035	102.8208	Malaysia	2017	2098	46		KL28	OCL1		Intact

### Sheet: Plasmids identified
SUPPLEMENTARY TABLE 1: List of plasmids identified from the sequenced A. baumannii Orang Asli isolates
Strains	Species	Plasmids (n)	Plasmid name	Location	Size (bp)	Coverage (x)
19053	Acinetobacter baumannii	2	p19053a	contig29	2178	198
			p19053b	contig20	8837	20.1
19055	Acinetobacter baumannii	0	0	0	0	0
19056	Acinetobacter baumannii	1	p19056	contig15	7146	81
19058	Acinetobacter baumannii	1	p19058	contig24	7701	29.7
19060	Acinetobacter baumannii	1	p19060	contig56	14883	26.7
19061	Acinetobacter baumannii	1	p19061	contig14	7146	39.2
19062	Acinetobacter baumannii	2	p19062a	contig51	8039	562.6
			p19062b	contig51	10209	562.6
19063	Acinetobacter baumannii	1	p19063	contig16	7752	330.2
19064	Acinetobacter baumannii	2	p19064a	contig34, 35	7416	201.7
			p19064b	contig27	19328	20.9

### Sheet: pdif sequences
SUPPLEMENTARY TABLE 1: pdif sequences identified in the Orang Asli A. baumannii plasmids
Plasmid	Start	End	Sequence (5'-3')	Type
p19053a	NA	NA	NA	NA
p19053b	1696	1723	ATTTCGTATAA GGCGTA TTATGTTAATT	C|D
	2727	2754	ATTTAACATAA TGGGCG TTATATGAAAT	D|C
	4048	4075	ATTTAACATAG AAACTC TTATGCGAATC	D|C
	5445	5472	ATTTCGGATAA CGCCCA TTATGTTAAAT	C|D
	7474	7501	AATTAACATAA TACGCC TTATGCGAAGC	D|C
p19056	2187	2214	ATTTAACATAA TGGGCG TTATCCGAAAT	D|C
	3582	3609	GATTCGCATAA GAGTTT CTATGTTAAAT	C|D
	4902	4929	ATTTCATATAA CGCCCA TTATGTTAAAT	C|D
p19058	2293	2320	ATTTCGTATAA GGTGTA TTATGTTAATT	C|D
	2945	2972	ATTTAACATAA AATCTC TTATTCGAAAT	D|C
	3466	3493	ATTTAACATAA TGGGCG TTATATGAAAT	D|C
	4786	4813	ATTTAACATAG AAACTC TTATGCGAATC	D|C
p19060	4641	4668	ATTTCGTATAA GGCGTA TTATGTTAATT	C|D
	6088	6115	ATTTAACATAA TGGGCG TTATACGAAAC	D|C
	6933	6960	GTATAAGGTGT ATTATG TTAATTTTAGA	D|C
	8372	8399	GCTTCACATAA GAGATT TTATGTTAAAT	C|D
	13010	13037	AATTAACATAA TACACC TTATACGAAAT	D|C
p19061	3582	3609	GATTCGCATAA GAGTTT CTATGTTAAAT	C|D
p19062a	2685	2712	ATTTAACATAA AATCTC TTATGTGAAGC	D|C
p19062b	1623	1650	AATTAACATAA TACACC TTATACGAAGG	D|C
	3109	3136	TCTAAAATTAA CATAAT ACACCTTATAC	D|C
	6421	6448	GTATAAGGTGT ATTATG TTAATTTTAGA	C|D
	8445	8472	ATTTAACATAA TGGGCG TTATCCGAAAT	D|C
p19063	2160	2187	ATTTCGTATAA GGTGTA TTATGTTAATT	C|D
	2701	2728	ATTTAACATAA TGGGCG TTATATGAAAT	D|C
	4021	4048	ATTTAACATAG AAACTC TTATGCGAATC	D|C
	5413	5440	ATTTCGGATAA CGCCCA TTATGTTAAAT	C|D
	5934	5961	ATTTCGAATAA GAGATT TTATGTTAAAT	C|D
p19064a	3750	3777	ATTTCGTATAA GGCGTA TTATGTTAATT	C|D
	5992	6019	ATTTAACATAG AAACTC TTATGCGAATC	D|C
	7387	7414	ATTTCGGATAA CGCCCA TTATGTTAAAT	C|D
p19064b	5705	5732	GCTTCACATAA GAGATT TTATGTTAAAT	C|D
